# Endothelial Cells stimulate proliferation of CD140a sorted human Glial Progenitor Cells and their specification towards astrocytic lineage

**DOI:** 10.1101/2020.03.06.981456

**Authors:** Asmita Dasgupta

## Abstract

Homeostasis in stem cell niche is established by fine-tuning between interacting signaling pathways of all resident cell types that constitute the niche. In this context, the exact contribution of human endothelial cells in biology of PDGFRα positive human glial progenitor cells (hGPCs) in niche environment is not well understood. Towards the same, insert co-culture system with human umbilical vein endothelial cells (HUVECs) has been adopted. In co-culture with HUVECs, under proliferative condition, hGPCs show increased proliferation and sphere formation, while under differentiating condition hGPCs show increased differentiation to astrocytes with concomitant decrease in differentiation to oligodendrocytes with respect to no co-culture controls. Transcript assay for selected humoral factors reveals bone morphogenic proteins (BMPs), endothelin1, growth arrest specific 6 and interleukin 6 to be in higher abundance in HUVECS than hGPCs, of which BMP4 transcripts were most abundant, indicating possibilities of its being the key mediator of endothelial mediated effects. Concurrently, noggin effectively attenuates HUVEC mediated astrocytic differentiation of PDGFRα sorted fetal hGPCs The results have implication towards safety of transplantation therapies with PDGFRα sorted fetal hGPCs. It is postulated that proliferation and differentiation response as seen in this co-culture system could have defining implications towards the genesis of glioma.
