## Supplemental Spreadsheet 1 for "Endothelial Cells stimulate proliferation of CD140a sorted human Glial Progenitor Cells and their specification towards astrocytic lineage"

### Sheet: Gene Expression Assay
Endothelial Cells stimulate proliferation of CD140a sorted human Glial Progenitor Cells and their specification towards astrocytic lineage. Asmita Dasgupta1, 2,* 1. Department of Biochemistry and Molecular Biology, Pondicherry University, Pondicherry - 605014, India. 2. Formerly, Postdoctoral Research Associate, Centre of Translational Neuromedicine, Division of Neurology, University of Rochester…
		Mean Fold wrt endo GAPDH															Mean Fold wrt endo GAPDH											Mean Fold wrt endo GAPDH
		BMP2		BMP4		BMP5		BMP6		BMP7		FGF2		FGF9			Gas6		PTN		CNTF		IL6		LIF			EDN1		ETA		ETB
	P3 HUVEC	0.0149437		0.190548		3.10422e-05		0.220308		0.0276193		0.0139792		2.13797e-05		P3 HUVEC	0.0354301		3.65079e-05		2.07448e-05		0.00160891		0.000287332		P3 HUVEC	0.201241		4.90052e-05		0.000242199
	P4 HUVEC	0.0331754		0.403257		2.17535e-05		0.345204		0		0.0292089		2.03952e-05		P4 HUVEC	0.0513371		0.000129816		3.86791e-05		0.00173652		0.000205692		P4 HUVEC	0.417746		8.63794e-05		0.000388266
	P5 HUVEC	0.0337324		0.211951		3.84976e-06		0.31621		0		0.103113		2.44478e-05		P5 HUVEC	0.10655		0.000531456		2.5282e-05		0.00208858		0.000868783		P5 HUVEC	0.345591		0.000403641		5.11234e-05
	18 wk CD140a positive	0.057267		0.00228166		0.000660829		0.073472		0.0276193		0.0230524		0.00772927		18 wk CD140a positive	0.0164084		0.0859785		0.000676797		0.000147279		0.0123201		18 wk CD140a positive	0.0101458		0.00821626		0.0339689
	19.5 wk CD140a positive	0.0340863		0.00108158		0.000342587		0.0313215		0.0343284		0.029262		0.00419875		19.5 wk CD140a positive	0.0198073		0.056498		0.000664842		0.000213385		0.00589498		19.5 wk CD140a positive	0.000856856		0.00087727		0.0100228
	20 wk CD140a positive	0.0728161		0.00409623		0.00211541		0.0862452		0.0338431		0.0541367		0.00680755		20 wk CD140a positive	0.0168912		0.102155		0.00144451		0.000462473		0.0116291		20 wk CD140a positive	0.00984545		0.00649526		0.0315879
	21wk CD140a positive	0.00954794		0.000504521		4.82606e-05		0.088113		0.00330481		0.00516177		0.000661598		21wk CD140a positive	0.01556		0.0129178		0.000683542		0.00112107		0.00765137		21wk CD140a positive	0.0101438		0.000204724		0.00621235
	p values	0.172534		0.029352		0.0952529		0.00900963		0.126479		0.268214		0.0277472		p value	0.0796458		0.0232923		0.0111152		0.00230979		0.00485196		p values	0.00100658		0.0781762		0.0334413
	Mean Expression HUVEC	0.0272838		0.268586		1.88818e-05		0.293907		0.00920642		0.0487669		2.20742e-05		Mean Expression HUVEC	0.064439		0.000232593		2.82353e-05		0.00181134		0.000453935		Mean Expression HUVEC	0.321526		0.000179675		0.000227196
	Mean Expression OPC	0.0434293		0.001991		0.000791771		0.0697879		0.0247739		0.0279032		0.00484929		Mean Expression OPC	0.0171667		0.0643872		0.000867424		0.000486052		0.00937387		Mean Expression OPC	0.00774797		0.00394838		0.020448
	HUVEC to OPC Fold Ratio	0.628235		134.9		0.0238476		4.21144		0.371618		1.74772		0.00455206		HUVEC to OPC Fold Ratio	3.75372		0.00361241		0.0325508		3.72664		0.0484256		HUVEC to OPC Fold Ratio	41.4981		0.0455061		0.0111109
																											OPC to HUVEC Fold Ratio	0.0240975		21.9751		90.0013
																	Corresponding sd Fold wrt endo GAPDH											Mean Fold wrt endo GAPDH
		BMP2		BMP4		BMP5		BMP6		BMP7		FGF2		FGF9			Gas6		PTN		CNTF		IL6		LIF			EDN1		ETA		ETB
	P3 HUVEC	0.00116339		0.0154837		1.76737e-05		0.0443275		0.00547596		0.00159287				P3 HUVEC	0.00436197		8.5566e-06		5.73476e-06		8.9998e-05		3.13019e-05		P3 HUVEC	0.00848111		3.27224e-05		1.27117e-05
	P4 HUVEC	0.00628146		0.117017		2.07812e-05		0.0348297		0		0.00372853		1.30177e-05		P4 HUVEC	0.00756685		3.00987e-05		1.17795e-05		0.000121847		4.67049e-05		P4 HUVEC	0.0264652		3.34092e-05		4.54059e-05
	P5 HUVEC	0.00404506		0.0254616				0.0128401		0		0.0108536		1.81816e-05		P5 HUVEC	0.0279417		9.65965e-05		1.38921e-05		0.000640668		0.000175117		P5 HUVEC	0.0263574		8.76683e-05		2.37207e-05
	18 wk CD10a positive	0.0175255		0.000435765		0.000247236		0.0281358		0.00547596		0.00526408		0.00279849		18 wk CD10a positive	0.005557		0.0326076		0.000188636		0.000147279		0.00452295		18 wk CD10a positive	0.00442123		0.00333551		0.0107351
	19.5 wk CD10a positive	0.00314667		0.000943531		0.000141147		0.00551369		0.00376535		0.00850176		0.00162741		19.5 wk CD10a positive	0.00242669		0.00123493		9.91759e-05		0.000213385		0.000280304		19.5 wk CD10a positive	0.000140187		0.000135773		0.000650279
	20 wk CD10a positive	0.00584423		0.000732803		0.00123875		0.0250401		0.00168386		0.00976536		0.000663458		20 wk CD10a positive	0.0106686		0.0600785		0.000836333		0.000462473		0.00777792		20 wk CD10a positive	0.00114175		0.000546166		0.00415402
	21wk CD10a positive	0.000984301		7.49625e-05		2.2108e-05		0.00823545		0.000350916		0.0021147		2.90336e-05		21wk CD10a positive	0.000721687		0.000573675		3.04328e-05		0.00112107		0.000253629		21wk CD10a positive	0.000926585		0.000118436		0.000544938
		Mean Fold wrt endo GAPDH													Mean Fold wrt endo GAPDH									Mean Fold wrt endo GAPDH
		BMP2	BMP4	BMP5	BMP6	FGF2	FGF9	GAS6	PTN	CNTF	IL6	LIF	EDN1	ETA	ETB
	P3 HUVEC	0.0149437	0.190548	3.10422e-05	0.220308	0.0139792	2.13797e-05	0.0354301	3.65079e-05	2.07448e-05	0.00160891	0.000287332	0.201241	4.90052e-05	0.000242199
	P4 HUVEC	0.0331754	0.403257	2.17535e-05	0.345204	0.0292089	2.03952e-05	0.0513371	0.000129816	3.86791e-05	0.00173652	0.000205692	0.417746	8.63794e-05	0.000388266
	P5 HUVEC	0.0337324	0.211951	3.84976e-06	0.31621	0.103113	2.44478e-05	0.10655	0.000531456	2.5282e-05	0.00208858	0.000868783	0.345591	0.000403641	5.11234e-05
	18 wk CD140a positive	0.057267	0.00228166	0.000660829	0.073472	0.0230524	0.00772927	0.0164084	0.0859785	0.000676797	0.000147279	0.0123201	0.0101458	0.00821626	0.0339689
	19.5 wk CD140a positive	0.0340863	0.00108158	0.000342587	0.0313215	0.029262	0.00419875	0.0198073	0.056498	0.000664842	0.000213385	0.00589498	0.000856856	0.00087727	0.0100228
	20 wk CD140a positive	0.0728161	0.00409623	0.00211541	0.0862452	0.0541367	0.00680755	0.0168912	0.102155	0.00144451	0.000462473	0.0116291	0.00984545	0.00649526	0.0315879
	21wk CD140a positive	0.00954794	0.000504521	4.82606e-05	0.088113	0.00516177	0.000661598	0.01556	0.0129178	0.000683542	0.00112107	0.00765137	0.0101438	0.000204724	0.00621235
	p values	0.172534	0.029352	0.0952529	0.00900963	0.268214	0.0277472	0.0796458	0.0232923	0.0111152	0.00230979	0.00485196	0.00100658	0.0781762	0.0334413
	Mean Expression HUVEC	0.0272838	0.268586	1.88818e-05	0.293907	0.0487669	2.20742e-05	0.064439	0.000232593	2.82353e-05	0.00181134	0.000453935	0.321526	0.000179675	0.000227196
	Mean Expression OPC	0.0434293	0.001991	0.000791771	0.0697879	0.0279032	0.00484929	0.0171667	0.0643872	0.000867424	0.000486052	0.00937387	0.00774797	0.00394838	0.020448
	HUVEC to OPC Fold Ratio	0.628235	134.9	0.0238476	4.21144	1.74772	0.00455206	3.75372	0.00361241	0.0325508	3.72664	0.0484256	41.4981	0.0455061	0.0111109
													0.0240975	21.9751	90.0013
		0.172534	0.029352	0.0952529	0.00900963	0.268214	0.0277472	0.0796458	0.0232923	0.0111152	0.00230979	0.00485196	0.0193063	0.0781762	0.0334413
USED	p values	0.19476	0.00264085	0.106837	0.000710353	0.229041	0.0248231	0.0236333	0.0197265	0.00710578	0.00296218	0.00235477	0.00100658	0.0864792	0.0315512
								Corresponding sd Fold wrt endo GAPDH					Mean Fold wrt endo GAPDH
		BMP2	BMP4	BMP5	BMP6	FGF2	FGF9	Gas6	PTN	CNTF	IL6	LIF	EDN1	ETA	ETB
	P3 HUVEC	0.00116339	0.0154837	1.76737e-05	0.0443275	0.00159287	1.57058e-06	0.00436197	8.5566e-06	5.73476e-06	8.9998e-05	3.13019e-05	0.00848111	3.27224e-05	1.27117e-05
	P4 HUVEC	0.00628146	0.117017	2.07812e-05	0.0348297	0.00372853	1.30177e-05	0.00756685	3.00987e-05	1.17795e-05	0.000121847	4.67049e-05	0.0264652	3.34092e-05	4.54059e-05
	P5 HUVEC	0.00404506	0.0254616	4.02542e-08	0.0128401	0.0108536	1.81816e-05	0.0279417	9.65965e-05	1.38921e-05	0.000640668	0.000175117	0.0263574	8.76683e-05	2.37207e-05
	18 wk CD10a positive	0.0175255	0.000435765	0.000247236	0.0281358	0.00526408	0.00279849	0.005557	0.0326076	0.000188636	0.000147279	0.00452295	0.00442123	0.00333551	0.0107351
	19.5 wk CD10a positive	0.00314667	0.000943531	0.000141147	0.00551369	0.00850176	0.00162741	0.00242669	0.00123493	9.91759e-05	0.000213385	0.000280304	0.000140187	0.000135773	0.000650279
	20 wk CD10a positive	0.00584423	0.000732803	0.00123875	0.0250401	0.00976536	0.000663458	0.0106686	0.0600785	0.000836333	0.000462473	0.00777792	0.00114175	0.000546166	0.00415402
	21wk CD10a positive	0.000984301	7.49625e-05	2.2108e-05	0.00823545	0.0021147	2.90336e-05	0.000721687	0.000573675	3.04328e-05	0.00112107	0.000253629	0.000926585	0.000118436	0.000544938

### Sheet: HUVEC hGPC BMP FGF Group Ct
Plate Name: Plate23 HUVEC OPC BMP - A
Detector	Reporter
BMP 2	SYBR									Mean Fold wrt endo GAPDH
Well	SampleName	Ct	GAPDH	dCt	Fold wrt endo GAPDH	Mean Fold	sd			BMP2		BMP4		BMP5		BMP6		BMP7		FGF2		FGF9
1	18 wk CD10a positive 1 BMP2	25.7662	21.7319	-4.0343	0.0610316	0.057267	0.0175255		P3 HUVEC	0.0149437		0.190548		3.10422e-05		0.220308		0		0.0139792		2.13797e-05
2	18 wk CD10a positive 2 BMP2	26.1703	22.3865	-3.7838	0.0726044				P4 HUVEC	0.0331754		0.403257		2.17535e-05		0.345204		0		0.0292089		2.03952e-05
3	18 wk CD10a positive 3 BMP2	26.1263	21.4147	-4.7116	0.0381652				P5 HUVEC	0.0337324		0.211951		3.84976e-06		0.31621		0		0.103113		2.44478e-05
13	P4 HUVEC 1 BMP2	26.3433	21.4905	-4.8528	0.0346068	0.0331754	0.00628146
14	P4 HUVEC 2 BMP2	26.4677	21.7731	-4.6946	0.0386175				21 wk Meninges	0.0655414		0.220062		0.208741		0.504866		0.0173323		0.0564012		0.00591152
15	P4 HUVEC 3 BMP2	26.8978	21.6491	-5.2487	0.0263017
25	P5 HUVEC 1 BMP2	26.1421	21.435	-4.7071	0.0382844	0.0337324	0.00404506		18 wk CD140a positive	0.057267		0.00228166		0.000660829		0.073472		0.0276193		0.0230524		0.00772927
26	P5 HUVEC 2 BMP2	26.4396	21.4069	-5.0327	0.0305497				19.5 wk CD140a positive	0.0340863		0.00108158		0.000342587		0.0313215		0.0343284		0.029262		0.00419875
27	P5 HUVEC 3 BMP2	26.3617	21.4122	-4.9495	0.0323632				20 wk CD140a positive	0.0728161		0.00409623		0.00211541		0.0862452		0.0338431		0.0541367		0.00680755
37	21 wk Meninges 1BMP2	26.8473	22.568	-4.2793	0.0514994	0.0655414	0.0186949	0.0272838	21wk CD140a positive	0.00954794		0.000504521		4.82606e-05		0.088113		0.00330481		0.00516177		0.000661598
38	21 wk Meninges 2 BMP2	26.2546	22.7278	-3.5268	0.0867616			0.0434293	p values	0.172534		0.029352		0.0952529		0.00900963		0.0214577		0.268214		0.0277472
39	21 wk Meninges 3 BMP2	26.8086	22.7098	-4.0988	0.0583631			0.628235	Mean Expression HUVEC	0.0272838		0.268586		1.88818e-05		0.293907		0		0.0487669		2.20742e-05
49	P3 HUVEC 1 BMP2	26.5491	20.4401	-6.109	0.014488	0.0149437	0.00116339		Mean Expression OPC	0.0434293		0.001991		0.000791771		0.0697879		0.0247739		0.0279032		0.00484929
50	P3 HUVEC 2 BMP2	26.5366	20.3861	-6.1505	0.0140772				HUVEC to OPC Fold Ratio	0.628235		134.9		0.0238476		4.21144		0		1.74772		0.00455206
51	P3 HUVEC 3 BMP2	26.5464	20.6044	-5.942	0.016266
61	19.5 wk CD10a positive 1 BMP2	27.534	22.6542	-4.8798	0.0339652	0.0340863	0.00314667
62	19.5 wk CD10a positive 2 BMP2	27.7633	23.0183	-4.745	0.0372917
63	19.5wk CD10a positive 3 BMP2	27.6676	22.6561	-5.0115	0.0310019
73	20 wk CD10a positive1 BMP2	27.8359	24.1306	-3.7053	0.0766644	0.0728161	0.00584423
74	20 wk CD10a positive2 BMP2	28.0448	24.1254	-3.9194	0.0660911
75	20wk CD10a positive3 BMP2	27.921	24.1973	-3.7237	0.0756928
85	21wk CD10a positive1 BMP2	27.6594	21.1106	-6.5488	0.0106811	0.00954794	0.000984301
86	21wk CD10a positive2 BMP2	27.845	21.0338	-6.8112	0.00890481
87	21wk CD10a positive3 BMP2	27.9537	21.1671	-6.7866	0.00905795
Plate Name: Plate23 HUVEC OPC BMP - A
Detector	Reporter
BMP 4	SYBR
Well	SampleName	Ct	GAPDH	dCt	Fold wrt endo GAPDH	Mean	sd
4	18 wk CD10a positive 1 BMP4	30.8197	21.7319	-9.0878	0.00183781	0.00228166	0.000435765
5	18 wk CD10a positive 2 BMP4	30.9146	22.3865	-8.5281	0.00270886
6	18 wk CD10a positive 3 BMP4	30.1799	21.4147	-8.7652	0.00229833
16	P4 HUVEC 1 BMP4	22.7134	21.4905	-1.2229	0.428421	0.403257	0.117017
17	P4 HUVEC 2 BMP4	22.7569	21.7731	-0.9838	0.505646
18	P4 HUVEC 3 BMP4	23.5079	21.6491	-1.8588	0.275706
28	P5 HUVEC 1 BMP4	23.5914	21.435	-2.1564	0.224315	0.211951	0.0254616
29	P5 HUVEC 2 BMP4	23.8596	21.4069	-2.4527	0.182669					Corresponding sd Fold wrt endo GAPDH
30	P5 HUVEC 3 BMP4	23.5396	21.4122	-2.1274	0.22887					BMP2		BMP4		BMP5		BMP6		BMP7		FGF2		FGF9
40	21 wk Meninges1 BMP4	24.4998	22.568	-1.9318	0.262102	0.220062	0.0371126		P3 HUVEC	0.00116339		0.0154837		1.76737e-05		0.0443275		0		0.00159287		1.57058e-06
41	21 wk Meninges2 BMP4	25.0054	22.7278	-2.2776	0.206241			0.268586	P4 HUVEC	0.00628146		0.117017		2.07812e-05		0.0348297		0		0.00372853		1.30177e-05
42	21 wk Meninges3 BMP4	25.0918	22.7098	-2.382	0.191843			0.0434293	P5 HUVEC	0.00404506		0.0254616		4.02542e-08		0.0128401		0		0.0108536		1.81816e-05
52	P3 HUVEC 1 BMP4	22.9637	20.4401	-2.5236	0.173908	0.190548	0.0154837	6.18443
53	P3 HUVEC 2 BMP4	22.7579	20.3861	-2.3718	0.193204				21 wk Meninges	0.0186949		0.0371126		0.0278843		0.0396882		0.0071373		0.013515		0.000263476
54	P3 HUVEC 3 BMP4	22.894	20.6044	-2.2896	0.204532
64	19.5 wk CD140positive 1 BMP4	31.6657	22.6542	-9.0115	0.00193762	0.00108158	0.000943531		18 wk CD10a positive	0.0175255		0.000435765		0.000247236		0.0281358		0.00547596		0.00526408		0.00279849
65	19.5 wk CD140positive 2 BMP4	36.8225	23.0183	-13.8042	6.99072e-05				19.5 wk CD10a positive	0.00314667		0.000943531		0.000141147		0.00551369		0.00376535		0.00850176		0.00162741
66	19.5 wk CD140positive3 BMP4	32.3148	22.6561	-9.6587	0.0012372				20 wk CD10a positive	0.00584423		0.000732803		0.00123875		0.0250401		0.00168386		0.00976536		0.000663458
76	20wk CD140positive1 BMP4	31.8895	24.1306	-7.7589	0.00461677	0.00409623	0.000732803		21wk CD10a positive	0.000984301		7.49625e-05		2.2108e-05		0.00823545		0.000350916		0.0021147		2.90336e-05
77	20wk CD140positive2 BMP4	32.3871	24.1254	-8.2617	0.00325822
78	20wk CD140positive3 BMP4	32.0211	24.1973	-7.8238	0.00441369
88	21wk CD140positive1 BMP4	32.2844	21.1106	-11.1738	0.000432864	0.000504521	7.49625e-05
89	21wk CD140positive2 BMP4	32.0045	21.0338	-10.9707	0.000498299
90	21wk CD140positive3 BMP4	31.9128	21.1671	-10.7457	0.000582401
Plate Name: Plate23 HUVEC OPC BMP - A
Detector	Reporter
BMP7	SYBR
Well	SampleName	Ct	GAPDH	dCt	Fold wrt endo GAPDH	Mean	sd
7	18 wk CD10a positive 1 BMP7	27.128	21.7319	-5.3961	0.0237472	0.0276193	0.00547596
8	18 wk CD10a positive 2 BMP7	27.3754	22.3865	-4.9889	0.0314914
9	18 wk CD10a positive 3 BMP7	NA	21.4147
19	P4 HUVEC 1 BMP7	NA	21.4905
20	P4 HUVEC 2 BMP7	NA	21.7731
21	P4 HUVEC 3 BMP7	NA	21.6491					0
31	P5 HUVEC 1 BMP7	NA	21.435					0.0247739
32	P5 HUVEC 2 BMP7	NA	21.4069					0
33	P5 HUVEC 3 BMP7	NA	21.4122
43	21 wk Meninges1 BMP7	28.9149	22.568	-6.3469	0.0122855	0.0173323	0.0071373
44	21 wk Meninges2 BMP7	28.2095	22.7278	-5.4817	0.0223792
45	21 wk Meninges3 BMP7	NA	22.7098
55	P3 HUVEC 1 BMP7	NA	20.4401
56	P3 HUVEC 2 BMP7	NA	20.3861
57	P3 HUVEC 3 BMP7	NA	20.6044
67	19.5 wk CD140 positive1 BMP7	27.6542	22.6542	-5	0.03125	0.0343284	0.00376535
68	19.5 wk CD140 positive2 BMP7	27.7163	23.0183	-4.698	0.0385266
69	19.5 wk CD140 positive3 BMP7	27.5684	22.6561	-4.9123	0.0332086
79	20wk CD140 positive1 BMP7	28.9355	24.1306	-4.8049	0.0357751	0.0338431	0.00168386
80	20 wk CD140 positive2 BMP7	29.0439	24.1254	-4.9185	0.0330662
81	20wk CD140 positive3 BMP7	29.1324	24.1973	-4.9351	0.0326879
91	21wk CD140 positive1 BMP7	29.5028	21.1106	-8.3922	0.00297643	0.00330481	0.000350916
92	21wk CD140 positive2 BMP7	29.2932	21.0338	-8.2594	0.00326342
93	21wk CD140 positive3 BMP7	29.2553	21.1671	-8.0882	0.00367459
Plate Name: Plate25 HUVEC OPC BMP FGF -B
Detector	Reporter
BMP 5	SYBR
Well	SampleName	Ct	GAPDH	dCt	Fold wrt endo GAPDH	Mean	sd
1	P3 HUVEC 1 BMP5	35.2719	20.4401	-14.8318	3.42912e-05	3.10422e-05	1.76737e-05
2	P3 HUVEC 2 BMP5	36.7364	20.3861	-16.3503	1.19693e-05
3	P3 HUVEC 3 BMP5	34.9855	20.6044	-14.3811	4.6866e-05
13	P4HUVEC 1 BMP5	36.2343	21.4905	-14.7438	3.6448e-05	2.17535e-05	2.07812e-05
14	P4 HUVEC 2 BMP5	38.8852	21.7731	-17.1121	7.05902e-06
15	P4HUVEC 3 BMP5	NA	21.6491
25	P5 HUVEC 1 BMP5	39.3937	21.435	-17.9587	3.92548e-06
26	P5 HUVEC 2 BMP5	39.3937	21.4069	-17.9868	3.84976e-06	3.87972e-06	4.02542e-08
27	P5 HUVEC 3 BMP5	39.3937	21.4122	-17.9815	3.86393e-06			1.88818e-05
37	21 wk meninges1 BMP5	24.9315	22.568	-2.3635	0.194319	0.208741	0.0278843	0.000791771
38	21 wk meninges2 BMP5	25.116	22.7278	-2.3882	0.191021			0.0238476
39	21 wk meninges3 BMP5	24.7634	22.7098	-2.0536	0.240882
49	18 wk cd 140 pos 1 BMP5	32.6313	21.7319	-10.8994	0.000523545	0.000660829	0.000247236
50	18 wk cd 140 pos2 BMP5	32.432	22.3865	-10.0455	0.000946244
51	18 wk cd 140 pos3 BMP5	32.3443	21.4147	-10.9296	0.000512699
61	19.5 wk cd 140 pos 1 BMP5	35.0945	22.6542	-12.4403	0.000179927	0.000342587	0.000141147
62	19.5wk cd 140 pos2 BMP5	34.2528	23.0183	-11.2345	0.000415029
63	19.5 wk cd 140 pos 3 BMP5	33.8301	22.6561	-11.174	0.000432804
73	20wk cd 140 pos 1 BMP5	34.1259	24.1306	-9.9953	0.000979749	0.00211541	0.00123875
74	20 wk cd 140 pos2 BMP5	33.1425	24.1254	-9.0171	0.00193011
75	20wk cd 140 pos3BMP5	32.3822	24.1973	-8.1849	0.00343637
85	21wk cd 140 pos 1 BMP5	36.5312	21.1106	-15.4206	2.28001e-05	4.82606e-05	2.2108e-05
86	21wk cd 140 pos 2 BMP5	34.9973	21.0338	-13.9635	6.2599e-05
87	21wk cd 140 pos 3 BMP5	35.2067	21.1671	-14.0396	5.93826e-05
Plate Name: Plate25 HUVEC OPC BMP FGF -B
Detector	Reporter
BMP 6	SYBR
Well	SampleName	Ct	GAPDH	dCt	Fold wrt endo GAPDH	Mean	sd
4	P3 HUVEC1 BMP6	22.9158	20.4401	-2.4757	0.179779	0.220308	0.0443275
5	P3 HUVEC2 BMP6	22.6138	20.3861	-2.2277	0.213499
6	P3 HUVEC3 BMP6	22.506	20.6044	-1.9016	0.267646
16	P4 HUVEC1 BMP6	23.2008	21.4905	-1.7103	0.305597	0.345204	0.0348297
17	P4 HUVEC2 BMP6	23.2034	21.7731	-1.4303	0.371054
18	P4 HUVEC3 BMP6	23.1272	21.6491	-1.4781	0.358961
28	P5 HUVEC1 BMP6	23.1513	21.435	-1.7163	0.304328	0.31621	0.0128401
29	P5 HUVEC2 BMP6	23.0071	21.4069	-1.6002	0.329831
30	P5 HUVEC3 BMP6	23.0812	21.4122	-1.669	0.314471
40	21wk Meninges 1 BMP6	23.659	22.568	-1.091	0.469436	0.504866	0.0396882	0.293907
41	21wk Meninges 2 BMP6	23.7353	22.7278	-1.0075	0.497407			0.0697879
42	21wk Meninges 3 BMP6	23.5782	22.7098	-0.8684	0.547754			4.21144
52	18 wk cd 140pos 1 BMP6	25.6848	21.7319	-3.9529	0.0645741	0.073472	0.0281358
53	18 wk cd 140pos 2 BMP6	25.6383	22.3865	-3.2518	0.104981
54	18 wk cd 140pos 3 BMP6	25.712	21.4147	-4.2973	0.0508609
64	19.5 wk cd 140pos 1 BMP6	27.8989	22.6542	-5.2447	0.0263747	0.0313215	0.00551369
65	19.5wk cd 140pos 2 BMP6	27.7643	23.0183	-4.746	0.0372659
66	19.5wk cd 140pos3BMP6	27.6995	22.6561	-5.0434	0.0303239
76	20wk cd 140pos 1 BMP6	27.4008	24.1306	-3.2702	0.103651	0.0862452	0.0250401
77	20wk cd 140pos 2 BMP6	28.2445	24.1254	-4.1191	0.0575476
78	20wk cd 140pos3BMP6	27.5552	24.1973	-3.3579	0.0975374
88	21wk cd 140pos 1 BMP6	24.7454	21.1106	-3.6348	0.0805038	0.088113	0.00823545
89	21 wk cd 140pos 2 BMP6	24.4018	21.0338	-3.368	0.096857
90	21wk cd 140pos 3 BMP6	24.6903	21.1671	-3.5232	0.0869783
Plate Name: Plate25 HUVEC OPC BMP FGF -B
Detector	Reporter
bFGF	FAM
Well	SampleName	Ct	GAPDH	dCt	Fold wrt endo GAPDH	Mean	sd
7	P3 HUVEC 1 FGF2	26.6777	20.4401	-6.2376	0.0132524	0.0139792	0.00159287
8	P3 HUVEC 2 FGF2	26.6649	20.3861	-6.2788	0.0128793
9	P3 HUVEC 3 FGF2	26.5878	20.6044	-5.9834	0.0158058
19	P4 HUVEC 1 FGF2	26.7867	21.4905	-5.2962	0.0254498	0.0292089	0.00372853
20	P4 HUVEC 2 FGF2	26.6986	21.7731	-4.9255	0.0329061
21	P4 HUVEC 3 FGF2	26.7435	21.6491	-5.0944	0.0292707
31	P5 HUVEC 1 FGF2	24.8564	21.435	-3.4214	0.0933375	0.103113	0.0108536
32	P5 HUVEC2 FGF2	24.5298	21.4069	-3.1229	0.114792
33	P5 HUVEC 3 FGF2	24.7168	21.4122	-3.3046	0.101208
43	21wk Meninges1 FGF2	27.1001	22.568	-4.5321	0.0432217	0.0564012	0.013515
44	21wk Meninges2 FGF2	26.8926	22.7278	-4.1648	0.0557533
45	21wk Meninges3 FGF2	26.5416	22.7098	-3.8318	0.0702285
55	18 wk cd 140pos 1 FGF2	27.4332	21.7319	-5.7013	0.0192193	0.0230524	0.00526408
56	18 wk cd 140pos2 FGF2	27.4916	22.3865	-5.1051	0.0290544
57	18 wk cd 140pos3 FGF2	26.9962	21.4147	-5.5815	0.0208834
67	19.5 wk cd 140pos 1 FGF2	28.1604	22.6542	-5.5062	0.0220023	0.029262	0.00850176
68	19.5wk cd 140pos2 FGF2	27.713	23.0183	-4.6947	0.0386149
69	19.5wk cd 140pos3 FGF2	27.858	22.6561	-5.2019	0.0271689
79	20wk cd 140pos 1 FGF2	28.3192	24.1306	-4.1886	0.054841	0.0541367	0.00976536
80	20 wk cd 140pos2 FGF2	28.6305	24.1254	-4.5051	0.0440382
81	20wk cd 140pos3 FGF2	28.1737	24.1973	-3.9764	0.0635308
91	21wk cd 140pos 1 FGF2	29.3083	21.1106	-8.1977	0.00340601	0.00516177	0.0021147
92	21wk cd 140pos 2 FGF2	28.8074	21.0338	-7.7736	0.00456997
93	21wk cd 140pos3 FGF2	28.2242	21.1671	-7.0571	0.00750933
Plate Name: Plate25 HUVEC OPC BMP FGF -B
Detector	Reporter
FGF9	SYBR
Well	SampleName	Ct	GAPDH	dCt	Fold wrt endo GAPDH	Mean	sd
10	P3 HUVEC 1 FGF9	36.1178	20.4401	-15.6777	1.90784e-05	2.13797e-05	1.57058e-06
11	P3 HUVEC2 FGF9	36.1178	20.3861	-15.7317	1.83775e-05
12	P3 HUVEC 3 FGF9	36.1178	20.6044	-15.5134	2.13797e-05
22	P4 HUVEC 1 FGF9	36.6436	21.4905	-15.1531	2.74449e-05	2.03952e-05	1.30177e-05
23	P4 HUVEC 2 FGF9	39.2789	21.7731	-17.5058	5.37315e-06
24	P4 HUVEC 3 FGF9	36.7545	21.6491	-15.1054	2.83675e-05
34	P5 HUVEC1 FGF9	36.854	21.435	-15.419	2.28254e-05	2.44478e-05	1.81816e-05
35	P5 HUVEC2 FGF9	35.8993	21.4069	-14.4924	4.33863e-05
36	P5 HUVEC3 FGF9	38.5095	21.4122	-17.0973	7.13181e-06
46	21wk Meninges1 FGF9	29.8999	22.568	-7.3319	0.00620695	0.00591152	0.000263476
47	21wk Meninges2 FGF9	30.1824	22.7278	-7.4546	0.00570088
48	21wk Meninges3 FGF9	30.1329	22.7098	-7.4231	0.00582672
58	18wk cd140pos1 FGF9	28.5958	21.7319	-6.8639	0.00858539	0.00772927	0.00279849
59	18wk cd140pos2 FGF9	29.0304	22.3865	-6.6439	0.0099997
60	18wk cd140pos3 FGF9	29.178	21.4147	-7.7633	0.00460271
70	19.5wk cd140pos1 FGF9	30.6524	22.6542	-7.9982	0.00391113	0.00419875	0.00162741
71	19.5wk cd140pos2 FGF9	30.411	23.0183	-7.3927	0.0059508
72	19.5wk cd140pos3 FGF9	31.1707	22.6561	-8.5146	0.00273432
82	20wk cd140pos1 FGF9	31.496	24.1306	-7.3654	0.00606448	0.00680755	0.000663458
83	20wk cd140pos2 FGF9	31.2153	24.1254	-7.0899	0.00734053
84	20wk cd140pos3 FGF9	31.3521	24.1973	-7.1548	0.00701763
94	21wk cd140pos1 FGF9	31.6284	21.1106	-10.5178	0.000682066	0.000661598	2.90336e-05
95	21wk cd140pos2 FGF9	31.6699	21.0338	-10.6361	0.000628369
96	21wk cd140pos3 FGF9	31.7013	21.1671	-10.5342	0.000674357
Plate Name: Plate23 HUVEC OPC BMP -A
Detector	Reporter
bFGF	FAM
Well	SampleName	Ct
10	18 wk CD10a positive 1 GAPDH	21.7319
11	18 wk CD10a positive 2 GAPDH	22.3865
12	18 wk CD10a positive 3 GAPDH	21.4147
22	P4 HUVEC 1 GAPDH	21.4905
23	P4 HUVEC 2 GAPDH	21.7731
24	P4 HUVEC 3 GAPDH	21.6491
34	P5 HUVEC 1 GAPDH	21.435
35	P5 HUVEC 2 GAPDH	21.4069
36	P5 HUVEC 3 GAPDH	21.4122
46	21 wk Meninges1 GAPDH	22.568
47	21 wk Meninges2 GAPDH	22.7278
48	21 wk Meninges3 GAPDH	22.7098
58	P3 HUVEC 1GAPDH	20.4401
59	P3 HUVEC 2 GAPDH	20.3861
60	P3 HUVEC 3 GAPDH	20.6044
70	19./5 wk CD140 positive1 GAPDH	22.6542
71	19.5 wk CD140 positive2 GAPDH	23.0183
72	19.5 wk CD140 positive3 GAPDH	22.6561
82	20wk CD140 positive1GAPDH	24.1306
83	20wk CD140 positive2 GAPDH	24.1254
84	20wk CD140 positive3 GAPDH	24.1973
94	21wk CD140 positive1GAPDH	21.1106
95	21wk CD140 positive2 GAPDH	21.0338
96	21wk CD140 positive3 GAPDH	21.1671

### Sheet: HUVEChGPC GAS6 PTN CNTF LIF IL6
Plate Name: Plate26 Gas6 NOS3 PTN GAPDH- OPC Vs HUVECs
Detector	Reporter	Start	End	Threshold
Gas6	FAM	3	15	0.2
Well	SampleName	Ct	GAPDH Ct	dCt	Fold wrt endo GAPDH	Mean	sd
1	18 wk CD140a pos1 Gas6	27.8022	21.5808	-6.2214	0.0134021	0.0164084	0.005557					Mean Fold wrt endo GAPDH																			Mean Fold wrt endo GAPDH
2	18 wk CD140a pos2 Gas6	27.7978	22.3443	-5.4535	0.0228209							Gas6		NOS3		PTN		CNTF		IL6		LIF									Gas6		NOS3		CNTF		IL6		LIF
3	18 wk CD140a pos3 Gas6	27.6932	21.4281	-6.2651	0.0130022						P3 HUVEC	0.0354301		0.0158243		3.65079e-05		2.07448e-05		0.00160891		0.000287332								P3 HUVEC	0.0354301		0.0158243		2.07448e-05		0.00160891		0.000287332
13	19.5 wk CD140a pos1 Gas6	28.1099	NA	-5.5891	0.0207737	0.0198073	0.00242669				P4 HUVEC	0.0513371		0.0103944		0.000129816		3.86791e-05		0.00173652		0.000205692								P4 HUVEC	0.0513371		0.0103944		3.86791e-05		0.00173652		0.000205692
14	19.5 wk CD140a pos2 Gas6	28.0535	22.5208	-5.5327	0.0216019						P5 HUVEC	0.10655		0.00391992		0.000531456		2.5282e-05		0.00208858		0.000868783								P5 HUVEC	0.10655		0.00391992		2.5282e-05		0.00208858		0.000868783
15	19.5 wk CD140a pos3 Gas6	28.377	22.5026	-5.8744	0.0170463
25	20wk CD140a pos1 Gas6	29.8266	22.0888	-7.7378	0.00468479	0.0168912	0.0106686				21 wk Meninges	0.143391		0.00598779		0.967521		0.000132768		0.00025014		0.000571657								21 wk Meninges	0.143391		0.00598779		0.000132768		0.00025014		0.000571657
26	20wk CD140a pos2 Gas6	29.6706	24.1348	-5.5358	0.0215555
27	20wk CD140a pos3 Gas6	29.4057	24.0507	-5.355	0.0244334						18 wk CD140a positive	0.0164084		0.0122264		0.0859785		0.000676797		0.000147279		0.0123201								18 wk CD10a positive	0.0164084		0.0122264		0.000676797		0.000147279		0.0123201
37	21 wk CD140a pos1 Gas6	27.2406	21.1834	-6.0572	0.0150176	0.01556	0.000721687				19.5 wk CD140a positive	0.0198073		0.0150594		0.056498		0.000664842		0.000213385		0.00589498								19.5 wk CD10a positive	0.0198073		0.0150594		0.000664842		0.000213385		0.00589498
38	21 wk CD140a pos2Gas6	27.2248	21.1929	-6.0319	0.0152833						20 wk CD140a positive	0.0168912		0.019611		0.102155		0.00144451		0.000462473		0.0116291								20 wk CD10a positive	0.0168912		0.019611		0.00144451		0.000462473		0.0116291
39	21 wk CD140a pos3 Gas6	27.0406	21.1086	-5.932	0.0163791						21wk CD140a positive	0.01556		0.00463015		0.0129178		0.000683542		0.00112107		0.00765137								21wk CD10a positive	0.01556		0.00463015		0.000683542		0.00112107		0.00765137
49	P3 HUVECs1 Gas6	25.4904	20.5026	-4.9878	0.0315154	0.0354301	0.00436197				p value	0.0796458		0.285847		0.0232923		0.0111152		0.00230979		0.00485196
50	P3 HUVECs 2 Gas6	25.3103	20.459	-4.8513	0.0346428						Mean Expression HUVEC	0.064439		0.0100462		0.000232593		2.82353e-05		0.00181134		0.000453935
51	P3 HUVECs3 Gas6	25.3058	20.6667	-4.6391	0.0401321						Mean Expression OPC	0.0171667		0.0128817		0.0643872		0.000867424		0.000486052		0.00937387
61	P4 HUVECs1 Gas6	25.6382	21.4423	-4.1959	0.0545643	0.0513371	0.00756685				HUVEC to OPC Fold Ratio	3.75372		0.77988		0.00361241		0.0325508		3.72664		0.0484256
62	P4 HUVECs2 Gas6	25.7414	21.6023	-4.1391	0.0567553
63	P4 HUVECs3 Gas6	25.7194	21.1695	-4.5499	0.0426917
73	P5 HUVECs1 Gas6	24.5302	21.0053	-3.5249	0.0868759	0.10655	0.0279417
74	P5 HUVECs2 Gas6	24.2767	20.8692	-3.4075	0.0942411
75	P5 HUVECs3 Gas6	24.3571	21.5054	-2.8517	0.138533
85	21wk Meninges 1Gas6	25.4412	NA	-2.7227	0.151491	0.143391	0.00791156
86	21wk Meninges2 Gas6	25.6002	NA	-2.8817	0.135682
87	21wk Meninges3 Gas6	25.5244	22.7185	-2.8059	0.143001
												Corresponding sd Fold wrt endo GAPDH
												Gas6				PTN		CNTF		IL6		LIF
											P3 HUVEC	0.00436197				8.5566e-06		5.73476e-06		8.9998e-05		3.13019e-05
											P4 HUVEC	0.00756685				3.00987e-05		1.17795e-05		0.000121847		4.67049e-05
											P5 HUVEC	0.0279417				9.65965e-05		1.38921e-05		0.000640668		0.000175117
											21 wk Meninges	0.00791156				0.0894977		2.90605e-05		0.000121873		0.000112243
											18 wk CD10a positive	0.005557				0.0326076		0.000188636		0.000147279		0.00452295
											19.5 wk CD10a positive	0.00242669				0.00123493		9.91759e-05		0.000213385		0.000280304
											20 wk CD10a positive	0.0106686				0.0600785		0.000836333		0.000462473		0.00777792
											21wk CD10a positive	0.000721687				0.000573675		3.04328e-05		0.00112107		0.000253629
Plate Name: Plate26 Gas6 NOS3 PTN GAPDH- OPC Vs HUVECs
Detector	Reporter	Start	End	Threshold
PTN human	FAM	3	15	0.2
Well	SampleName	Ct	GAPDH Ct	dCt	Fold wrt endo GAPDH	Mean	sd
7	18wk CD140a pos2 PTN	22.1095	21.5808	-0.5287	0.693179	0.859785	0.326076
8	18wk CD140a pos3 PTN	22.0392	22.3443	0.3051	1.2355
9	18wk CD140a pos1 PTN	22.0481	21.4281	-0.62	0.650671
19	19.5wk CD140a pos1 PTN	23.3224	NA	-0.8016	0.573713	0.56498	0.0123493
20	19.5wk CD140a pso2 PTN	23.367	22.5208	-0.8462	0.556248
21	19.5wk CD140a pos4 PTN	NA	22.5026	NA	NA
31	20wk CD140a pos1 PTN	23.6931	22.0888	-1.6043	0.328895	1.02155	0.600785
32	20wk CD140a pos2 PTN	23.648	24.1348	0.4868	1.40133
33	20wk CD140a pos3 PTN	23.6345	24.0507	0.4162	1.33441
43	21wk CD140a pos1 PTN	24.1052	21.1834	-2.9218	0.131963	0.129178	0.00573675
44	21wk CD140a pos2 PTN	24.1035	21.1929	-2.9106	0.132991
45	21wk CD140a pos3 PTN	24.1368	21.1086	-3.0282	0.12258
55	P3 HUVECs1 PTN	31.5785	20.5026	-11.0759	0.000463257	0.000365079	8.5566e-05
56	P3 HUVECs2 PTN	32.0436	20.459	-11.5846	0.000325603
57	P3 HUVECs3 PTN	32.3391	20.6667	-11.6724	0.000306378
67	P4 HUVECs1 PTN	30.7768	21.4423	-9.3345	0.00154894	0.00129816	0.000300987
68	P4 HUVEC2 PTN	31.1022	21.6023	-9.4999	0.00138116
69	P4 HUVECs3 PTN	31.1876	21.1695	-10.0181	0.000964387
79	P5 HUVECs1 PTN	28.3867	21.0053	-7.3814	0.0059976	0.00531456	0.000965965
80	P5 HUVECs2 PTN	28.6235	20.8692	-7.7543	0.00463152
81	P5 HUVECs3 PTN	19.3165	21.5054	2.1889	4.55958
91	21 wk Meninges1 PTN	19.5418	NA	3.1767	9.04236	9.67521	0.894977
92	21 wk Meninges2 PTN	19.3528	NA	3.3657	10.3081
93	21 wk Meninges3 PTN	NA	22.7185	NA	NA
Plate Name: Plate27 CNTF IL6 LIF - OPCs HUVECs
Detector	Reporter	Start	End	Threshold
CNTF	FAM	3	15	0.2
Well	SampleName	Ct	GAPDH Ct	dCt	Fold wrt endo GAPDH	Mean	sd
1	18 wk CD140a pos 1 CNTF	32.5166	21.5808	-10.9358	0.000510501	0.000676797	0.000188636
2	18 wk CD140a pos2 CNTF	32.4916	22.3443	-10.1473	0.000881776
3	18 wk CD140a pos3 CNTF	32.042	21.4281	-10.6139	0.000638113
13	19.5wk CD140a pos 1 CNTF	33.2421	NA	-10.7213	0.000592335	0.000664842	9.91759e-05
14	19.5wk CD140a pos2 CNTF	32.849	22.5208	-10.3282	0.000777861
15	19.5wk CD140a pos3 CNTF	33.148	22.5026	-10.6454	0.000624332
25	20wk CD140a pos 1 CNTF	33.1011	22.0888	-11.0123	0.000484136	0.00144451	0.000836333
26	20wk CD140a pos 1 CNTF	33.2233	24.1348	-9.0885	0.00183691
27	20wk CD140a pos 1 CNTF	33.0075	24.0507	-8.9568	0.00201249
37	21wk CD140a pos 1 CNTF	31.7609	21.1834	-10.5775	0.000654418	0.000683542	3.04328e-05
38	21wk CD140a pos 1 CNTF	31.7128	21.1929	-10.5199	0.000681074
39	21wk CD140a pos 1 CNTF	31.5581	21.1086	-10.4495	0.000715133
49	P3 HUVECs1 CNTF	35.9754	20.5026	-15.4728	2.19899e-05	2.07448e-05	5.73476e-06
50	P3 HUVECs2 CNTF	36.5336	20.459	-16.0746	1.44898e-05
51	P3 HUVECs3 CNTF	35.9115	20.6667	-15.2448	2.57548e-05
61	P4 HUVECs1 CNTF	36.6549	21.4423	-15.2126	2.63361e-05	3.86791e-05	1.17795e-05
62	P4 HUVEC 2 CNTF	35.8958	21.6023	-14.2935	4.97998e-05
63	P4 HUVECs3 CNTF	35.7827	21.1695	-14.6132	3.99014e-05
73	P5HUVECs1 CNTF	36.26	21.0053	-15.2547	2.55787e-05	2.5282e-05	1.38921e-05
74	P5 HUVECs2 CNTF	37.3097	20.8692	-16.4405	1.12439e-05
75	P5 HUVECs3 CNTF	36.1507	21.5054	-14.6453	3.90234e-05
85	21 wk meninges1 CNTF	35.8399	NA	-13.1214	0.000112219	0.000132768	2.90605e-05
86	21 wk meninges2 CNTF	35.3897	NA	-12.6712	0.000153316
87	21 wk meninges3 CNTF	NA	22.7185	NA	NA
Plate Name: Plate27 CNTF IL6 LIF - OPCs HUVECs
Detector	Reporter	Start	End	Threshold
IL6	FAM	3	15	0.2
Well	SampleName	Ct	GAPDH Ct	dCt	Fold wrt endo GAPDH	Mean	sd
4	18 wk CD140a pos1 IL6	34.5265	21.5808	-12.9457	0.000126752	0.000147279	3.55229e-05
5	18 wk CD140a pos2 IL6	34.719	22.3443	-12.3747	0.000188297
6	18 wk CD140a pos3 IL6	34.3734	21.4281	-12.9453	0.000126787
16	19.5wk CD140a pos1 IL6	34.7804	NA	-12.2596	0.000203935	0.000213385	2.16839e-05
17	19.5wk CD140a pos2 IL6	34.5564	22.5208	-12.0356	0.00023819
18	19.5wk CD140a pos3 IL6	34.8046	22.5026	-12.302	0.000198029
28	20 wk CD140a pos1 IL6	34.4428	22.0888	-12.354	0.000191019	0.000462473	0.000237566
29	20 wk CD140a pos1 IL6	34.9269	24.1348	-10.7921	0.000563968
30	20 wk CD140a pos1 IL6	34.6775	24.0507	-10.6268	0.000632433
40	21wk CD140a pos1 IL6	31.0648	21.1834	-9.8814	0.00106024	0.00112107	6.81578e-05
41	21wk CD140a pos1 IL6	31.0104	21.1929	-9.8175	0.00110825
42	21wk CD140a pos1 IL6	30.8177	21.1086	-9.7091	0.00119473
52	P3 HUVECS1 IL6	29.862	20.5026	-9.3594	0.00152244	0.00160891	8.9998e-05
53	P3 HUVECS2 IL6	29.7447	20.459	-9.2857	0.00160223
54	P3 HUVECS3 IL6	29.8652	20.6667	-9.1985	0.00170206
64	P4 HUVECS1 IL6	30.7082	21.4423	-9.2659	0.00162437	0.00173652	0.000121847
65	P4 HUVECS2 IL6	30.668	21.6023	-9.0657	0.00186618
66	P4 HUVECS3 IL6	30.3537	21.1695	-9.1842	0.00171902
76	P5 HUVECS1 IL6	29.9597	21.0053	-8.9544	0.00201584	0.00208858	0.000640668
77	P5 HUVECS2 IL6	30.2622	20.8692	-9.393	0.00148739
78	P5 HUVECS3 IL6	30.0052	21.5054	-8.4998	0.00276252
88	21wk meninges1 IL6	35.3792	NA	-12.6607	0.000154436	0.00025014	0.000121873
89	21wk meninges2 IL6	34.0526	NA	-11.3341	0.000387343
90	21wk meninges3 IL6	34.9452	22.7185	-12.2267	0.00020864
Plate Name: Plate27 CNTF IL6 LIF - OPCs HUVECs
Detector	Reporter	Start	End	Threshold
LIF	FAM	3	15	0.2
Well	SampleName	Ct	GAPDH Ct	dCt	Fold wrt endo GAPDH	Mean	sd
7	18 wk CD 140 a pos1 LIF	28.2616	21.5808	-6.6808	0.00974718	0.0123201	0.00452295
8	18 wk CD 140 a pos2 LIF	28.1773	22.3443	-5.833	0.0175425
9	18 wk CD 140 a pos3 LIF	28.1203	21.4281	-6.6922	0.00967046
19	19.5wk CD 140 a pos1 LIF	29.85	NA	-7.3292	0.00621858	0.00589498	0.000280304
20	19.5wk CD 140 a pos2 LIF	29.9687	22.5208	-7.4479	0.00572742
21	19.5wk CD 140 a po3 LIF	29.9476	22.5026	-7.445	0.00573894
31	20wk CD 140 a pos1 LIF	30.0477	22.0888	-7.9589	0.00401913	0.0116291	0.00777792
32	20wk CD 140 a pos1 LIF	29.8104	24.1348	-5.6756	0.0195647
33	20wk CD 140 a pos1 LIF	30.5178	24.0507	-6.4671	0.0113034
43	21wk CD 140 a pos1 LIF	28.2681	21.1834	-7.0847	0.00736704	0.00765137	0.000253629
44	21wk CD 140 a pos1 LIF	28.1852	21.1929	-6.9923	0.00785431
45	21wk CD 140 a pos1 LIF	28.1234	21.1086	-7.0148	0.00773276
55	P3 HUVECs 1 LIF	32.2941	20.5026	-11.7915	0.000282101	0.000287332	3.13019e-05
56	P3 HUVECs 2 LIF	32.3739	20.459	-11.9149	0.000258975
57	P3 HUVECs3 LIF	32.2722	20.6667	-11.6055	0.00032092
67	P4HUVECs 1 LIF	33.9512	21.4423	-12.5089	0.000171572	0.000205692	4.67049e-05
68	P4HUVECs2 LIF	33.5175	21.6023	-11.9152	0.000258921
69	P4HUVECs 3 LIF	33.5574	21.1695	-12.3879	0.000186582
79	P5 HUVECs 1 LIF	31.3167	21.0053	-10.3114	0.000786972	0.000868783	0.000175117
80	P5 HUVEC2 LIF	31.2509	20.8692	-10.3817	0.000749544
81	P5 HUVECs 3 LIF	31.3738	21.5054	-9.8684	0.00106983
91	21wk meninges1 LIF	33.7396	NA	-11.0211	0.000481192	0.000571657	0.000112243
92	21wk meninges2 LIF	33.2045	NA	-10.486	0.000697268
93	21wk meninges3 LIF	33.5826	22.7185	-10.8641	0.000536513
Plate Name: Plate26 Gas6 NOS3 PTN GAPDH- OPC Vs HUVECs
Detector	Reporter	Start	End	Threshold
GAPDH human	FAM	3	15	0.2
Well	SampleName	Ct	GAPDH Ct	dCt	Fold wrt endo GAPDH	Mean	sd
10	18wk CD140a pos1 GAPDH	21.5808
11	18wk CD140a pos2 GAPDH	22.3443
12	18wk CD140a pos3 GAPDH	21.4281
22	19.5wk CD140a pos1 GAPDH	NA
23	19.5wk CD140a po2 GAPDH	22.5208
24	19.5wk CD140a pos3 GAPDH	22.5026
34	20wk CD140a pos1 GAPDH	22.0888
35	20wk CD140a pos2 GAPDH	24.1348
36	20wk CD140a pos3 GAPDH	24.0507
46	21wk CD140a pos1 GAPDH	21.1834
47	21wk CD140a pos2 GAPDH	21.1929
48	21wk CD140a pos3 GAPDH	21.1086
58	P3HUVECs1 GAPDH	20.5026
59	P3HUVECs2 GAPDH	20.459
60	P3HUVECs3 GAPDH	20.6667
70	P4HUVECs1 GAPDH	21.4423
71	P4HUVECs2 GAPDH	21.6023
72	P4HUVECs3 GAPDH	21.1695
82	P5 HUVECs1 GAPDH	21.0053
83	P5 HUVECs2 GAPDH	20.8692
84	P5 HUVECs3 GAPDH	21.5054
94	21wk Meninges1GAPDH	NA
95	21wk Meninges2 GAPDH	NA
96	21wk Meninges3 GAPDH	22.7185

### Sheet: HUVEC hGPC EDN Group Ct
Plate Name: Plate32 OPC vs HUVEC End 090409
Detector	Reporter	Start	End	Threshold
EDN1	FAM	3	15	0.2
Well	SampleName	Ct			GAPDH	dCt	mean	std dev					Fold wrt endo GAPDH	Mean	Std Dev
1	EDN1 18 wk 1	29.6093			22.3621	7.2472	6.97097	0.687137					0.00658227	0.0101458	0.00442123
2	EDN1 18 wk 2	29.1983			23.0096	6.1887							0.0137093
3	EDN1 18 wk 3	29.5033			22.0263	7.477							0.00561305
13	EDN1 19.5wk 1	32.8322			22.3759	10.4563	10.2019	0.240611					0.000711771	0.000856856	0.000140187
14	EDN1 19.5wk 2	32.4764			22.3051	10.1713			7.61825				0.000867229
15	EDN1 19.5wk 3	32.5717			22.5937	9.978			1.72914				0.000991568
25	EDN1 20 wk 1	31.004			24.1695	6.8345	6.67277	0.166759					0.00876215	0.00984545	0.00114175
26	EDN1 20 wk 2	30.6687			23.9863	6.6824							0.00973637
27	EDN1 20 wk 3	30.5315			24.0301	6.5014				-5.91467	60.3245	0.016577	0.0110378
37	EDN1 21wk1	27.8166			21.0372	6.7794	6.6274	0.134836		0.00125535			0.00910327	0.0101438	0.000926585
38	EDN1 21wk2	27.5034			20.9812	6.5222							0.0108798
39	EDN1 21wk3	27.3974			20.8168	6.5806							0.0104482
49	EDN1 HUVEC P3 -1	22.8011			20.4177	2.3834	2.31387	0.0614411	1.70358				0.191657	0.201241	0.00848111
50	EDN1 HUVEC P3 -2	22.6067			20.3398	2.2669			0.546043				0.207776
51	EDN1 HUVEC P3 -3	22.7149			20.4236	2.2913							0.204291
61	EDN1 HUVEC P4-1	22.3231			21.061	1.2621	1.26123	0.0914031					0.416937	0.417746	0.0264652
62	EDN1 HUVEC P4-2	22.3476			21.1782	1.1694							0.444606
63	EDN1 HUVEC P4-3	22.4723			21.1201	1.3522							0.391694
73	EDN1 HUVEC P5-1	22.7068			21.2877	1.4191	1.53563	0.109197					0.373946	0.345591	0.0263574
74	EDN1 HUVEC P5-2	22.7626			21.2104	1.5522							0.34099
75	EDN1 HUVEC P5-3	22.9457			21.3101	1.6356							0.321837
85	EDN1 21 wkMeninges 1	28.9391			23.0896	5.8495	5.71807	0.114617					0.017343	0.0190367	0.00147838
86	EDN1 21 wkMeninges 2	28.6425			23.0036	5.6389							0.0200688
87	EDN1 21 wkMeninges 3	28.8244			23.1586	5.6658							0.0196981
Plate Name: Plate32 OPC vs HUVEC End 090409
Detector	Reporter	Start	End	Threshold
ETA	FAM	3	15	0.2
Well	SampleName	Ct
4	ETA 18 wk 1	29.4116			22.3621	7.0495	7.00657	0.585482	9.21056				0.00754899	0.00821626	0.00333551
5	ETA 18 wk 2	29.4104			23.0096	6.4008			2.56281				0.011835
6	ETA 18 wk 3	29.5957			22.0263	7.5694							0.00526482
16	ETA 19.5wk 1	32.8032			22.3759	10.4273	10.1668	0.232203					0.000726223	0.00087727	0.000135773
17	ETA 19.5wk 2	32.3968			22.3051	10.0917							0.000916422
18	ETA 19.5wk 3	32.5752			22.5937	9.9815							0.000989166
28	ETA 20wk 1	31.3927			24.1695	7.2232	7.2699	0.124029		3.93379	0.0654353	15.2823	0.00669268	0.00649526	0.000546166
29	ETA 20wk 2	31.1623			23.9863	7.176				0.035346			0.00691526
30	ETA 20wk 3	31.4406			24.0301	7.4105							0.00587783
40	ETA 21wk 1	33.8765			21.0372	12.8393	12.3989	0.76473					0.000136454	0.000204724	0.000118436
41	ETA 21wk 2	33.8228			20.9812	12.8416							0.000136236
42	ETA 21wk 3	32.3327			20.8168	11.5159							0.000341483
52	ETA HUVEC P3-1	34.9239			20.4177	14.5062	14.5567	1.04911	13.1443				4.29733e-05	4.90052e-05	3.27224e-05
53	ETA HUVEC P3-2	33.8735			20.3398	13.5337			1.67331				8.43238e-05
54	ETA HUVEC P3-3	36.0537			20.4236	15.6301							1.97184e-05
64	ETA HUVEC P4-1	34.5057			21.061	13.4447	13.5801	0.610369					8.96896e-05	8.63794e-05	3.34092e-05
65	ETA HUVEC P4-2	34.227			21.1782	13.0488							0.00011801
66	ETA HUVEC P4-3	35.3669			21.1201	14.2468							5.14382e-05
76	ETA HUVEC P5-1	32.2458			21.2877	10.9581	11.2963	0.302102					0.00050267	0.000403641	8.76683e-05
77	ETA HUVEC P5-2	32.7499			21.2104	11.5395							0.000335942
78	ETA HUVEC P5-3	32.7013			21.3101	11.3912							0.000372312
88	ETA 21wk Meninges 1	27.4846			23.0896	4.395	4.78777	0.349926					0.0475306	0.0369412	0.0093457
89	ETA 21wk Meninges 2	27.9056			23.0036	4.902							0.0334465
90	ETA 21wk Meninges 3	28.2249			23.1586	5.0663							0.0298464
Plate Name: Plate32 OPC vs HUVEC End 090409
Detector	Reporter	Start	End	Threshold
ETB	FAM	3	15	0.2
Well	SampleName	Ct
7	ETB 18 wk 1	27.3707			22.3621	5.0086	4.92603	0.443848	5.97408				0.0310643	0.0339689	0.0107351
8	ETB 18 wk 2	27.4563			23.0096	4.4467			1.20523				0.0458575
9	ETB 18 2k 3	27.3491			22.0263	5.3228							0.0249849
19	ETB 19.5wk 1	29.038			22.3759	6.6621	6.64257	0.0927556					0.00987434	0.0100228	0.000650279
20	ETB 19.5wk 2	29.0291			22.3051	6.724							0.00945963
21	ETB 19.5wk 3	29.1353			22.5937	6.5416							0.0107345
31	ETB 20 wk 1	29.057			24.1695	4.8875	4.9933	0.198067		6.59838	0.0103202	96.8972	0.0337844	0.0315879	0.00415402
32	ETB 20wk 2	28.8569			23.9863	4.8706				0.000744238			0.0341825
33	ETB 20 wk 3	29.2519			24.0301	5.2218							0.0267967
43	ETB 21 wk 1	28.263			21.0372	7.2258	7.33443	0.128787					0.00668063	0.00621235	0.000544938
44	ETB 21wk 2	28.282			20.9812	7.3008							0.0063422
45	ETB 21wk 3	28.2935			20.8168	7.4767							0.00561421
55	ETB 21wk HUVEC P3-1	32.3745			20.4177	11.9568	12.0129	0.0767975	12.5725				0.000251562	0.000242199	1.27117e-05
56	ETB HUVEC P3-2	32.4402			20.3398	12.1004			1.59088				0.000227728
57	ETB HUVEC P3-3	32.405			20.4236	11.9814							0.000247309
67	ETB HUVEC P4-1	32.2097			21.061	11.1487	11.337	0.163972					0.00044046	0.000388266	4.54059e-05
68	ETB HUVEC P4-2	32.5922			21.1782	11.414							0.000366474
69	ETB HUVEC P4-3	32.5684			21.1201	11.4483							0.000357864
79	ETB HUVEC P5 -1	34.9768			21.2877	13.6891	14.3675	0.709681					7.5713e-05	5.11234e-05	2.37207e-05
80	ETB HUVEC P5-2	35.5191			21.2104	14.3087							4.92779e-05
81	ETB HUVEC P5-3	36.4149			21.3101	15.1048							2.83793e-05
91	ETB 21wk Meninges 1	29.8891			23.0896	6.7995	6.51187	0.256613					0.00897732	0.0110709	0.00188554
92	ETB 21wk Meninges 2	29.4333			23.0036	6.4297							0.0116003
93	ETB 21 wk Meninges 3	29.465			23.1586	6.3064							0.0126353
Plate Name: Plate32 OPC vs HUVEC End 090409
Detector	Reporter	Start	End	Threshold
GAPDH human	FAM	3	15	0.2
Well	SampleName	Ct
10	GAPDH 18 wk 1	22.3621
11	GAPDH 18 wk 2	23.0096
12	GAPDH 18 wk 3	22.0263
22	GAPDH 19.5wk 1	22.3759
23	GAPDH 19.5wk 2	22.3051
24	GAPDH19.5wk 3	22.5937
34	GAPDH 20wk 1	24.1695
35	GAPDH 20wk 2	23.9863
36	GAPDH 20 wk 3	24.0301
46	GAPDH 21wk 1	21.0372
47	GAPDH 21 wk2	20.9812
48	GAPDH 21 wk 3	20.8168
58	GAPDH HUVEC P3-1	20.4177
59	GAPDH HUVEC P3-2	20.3398
60	GAPDH HUVEC P3-3	20.4236
70	GAPDH HUIVEC P 4-1	21.061
71	GAPDH HUVEC P4-2	21.1782
72	GAPDH HUVEC P4-3	21.1201
82	GAPDH HUVEC P5-1	21.2877
83	GAPDH HUVEC P5-2	21.2104
84	GAPDH HUVEC P5-3	21.3101
94	GAPDH 21wk Meninges 1	23.0896
95	GAPDH 21wk Merninges2	23.0036
96	GAPDH 21wk Meninges 3	23.1586
